## Supplementary Table S2 for "Development and extensive sequencing of a broadly-consented Genome in a Bottle matched tumor-normal pair"

### Sheet: Bioskryb BJ-DNA QC
Sample Name	PreSeq Count	% chrM	% Chimeras	Total Reads	Gini coefficient
AACN5KMM5-JR-PL01-C05_NIST-PL01_SC103	2712190184	0.54	7.49	2679972	0.02
AACN5KMM5-JR-PL01-D08_NIST-PL01_SC161	2820193231	0.37	7.56	3997564	0.02
AACN5KMM5-JR-PL01-C10_NIST-PL01_SC217	2841471226	0.65	7.06	4159012	0.02
AACN5KMM5-JR-PL01-G04_NIST-PL01_SC88	2856777553	0.51	7.85	3209482	0.03
AACN5KMM5-JR-PL01-D02_NIST-PL01_SC53	2870445346	0.54	7.54	3205284	0.02
AACN5KMM5-JR-PL01-H09_NIST-PL01_SC196	2871655441	0.7	7.59	4053228	0.02
AACN5KMM5-JR-PL01-H12_NIST-PL01_SC289	2872218760	0.83	7.81	3423954	0.03
AACN5KMM5-JR-PL01-E07_NIST-PL01_SC153	2877966929	0.59	8.23	2919168	0.03
AACN5KMM5-JR-PL01-C04_NIST-PL01_SC85	2890735831	1.06	8.36	3713384	0.03
AACN5KMM5-JR-PL01-G02_NIST-PL01_SC63	2907438121	0.75	7.75	2554164	0.03
AACN5KMM5-JR-PL01-G08_NIST-PL01_SC164	2910630361	0.46	8.4	2800640	0.03
AACN5KMM5-JR-PL01-E11_NIST-PL01_SC257	2924887810	0.7	7.9	3936936	0.02
AACN5KMM5-JR-PL01-B08_NIST-PL01_SC152	2924922173	0.43	7.29	3390922	0.02
AACN5KMM5-JR-PL01-D05_NIST-PL01_SC100	2929540761	0.54	7.8	3221808	0.02
AACN5KMM5-JR-PL01-F01_NIST-PL01_SC23	2938617530	0.35	7.25	2996294	0.02
AACN5KMM5-JR-PL01-G06_NIST-PL01_SC129	2953934249	0.72	7.73	2624898	0.02
AACN5KMM5-JR-PL01-D12_NIST-PL01_SC279	2957964937	0.49	6.91	3861790	0.02
AACN5KMM5-JR-PL01-D01_NIST-PL01_SC02	2959549871	0.61	7.19	4034772	0.02
AACN5KMM5-JR-PL01-A10_NIST-PL01_SC200	2965428814	0.5	6.85	4425090	0.02
AACN5KMM5-JR-PL02-B02_NIST-PL01_SC315	2971521890	0.6	6.94	3614632	0.02
AACN5KMM5-JR-PL02-H02_NIST-PL01_SC335	2988510745	0.72	6.9	3780764	0.02
AACN5KMM5-JR-PL01-B03_NIST-PL01_SC54	2991586462	0.32	7.89	2820508	0.02
AACN5KMM5-JR-PL01-E09_NIST-PL01_SC182	3003492031	0.5	7.65	3092670	0.02
AACN5KMM5-JR-PL01-A08_NIST-PL01_SC150	3006303909	0.49	7.2	3269714	0.02
AACN5KMM5-JR-PL02-F03_NIST-PL01_SC361	3012811091	0.45	7.32	3974094	0.02
AACN5KMM5-JR-PL01-G12_NIST-PL01_SC288	3014861932	0.52	7.17	3276638	0.02
AACN5KMM5-JR-PL01-C11_NIST-PL01_SC250	3019731987	0.65	7.52	3427236	0.02
AACN5KMM5-JR-PL01-B02_NIST-PL01_SC33	3025856771	0.61	7.63	2906560	0.02
AACN5KMM5-JR-PL01-D09_NIST-PL01_SC191	3028419159	1.46	7.38	4561994	0.03
AACN5KMM5-JR-PL01-D03_NIST-PL01_SC67	3029510993	0.9	8.21	2897040	0.03
AACN5KMM5-JR-PL01-B07_NIST-PL01_SC136	3037206451	0.65	7.57	3054668	0.02
AACN5KMM5-JR-PL01-F03_NIST-PL01_SC66	3039199336	0.65	8	2644282	0.02
AACN5KMM5-JR-PL01-H07_NIST-PL01_SC146	3039572697	0.83	7.62	2774452	0.03
AACN5KMM5-JR-PL01-A12_NIST-PL01_SC268	3044241827	0.65	6.91	3818106	0.02
AACN5KMM5-JR-PL01-E04_NIST-PL01_SC84	3044611375	0.62	7.58	2985736	0.02
AACN5KMM5-JR-PL01-H02_NIST-PL01_SC50	3056326245	0.34	7.5	2500340	0.02
AACN5KMM5-JR-PL02-G02_NIST-PL01_SC323	3065680511	0.52	7.04	3339468	0.02
AACN5KMM5-JR-PL01-C12_NIST-PL01_SC277	3067493614	0.38	7.22	4070932	0.02
AACN5KMM5-JR-PL01-F02_NIST-PL01_SC59	3068023839	0.3	7.01	2702356	0.02
AACN5KMM5-JR-PL01-G05_NIST-PL01_SC108	3071332137	0.51	7.68	2893906	0.02
AACN5KMM5-JR-PL02-D02_NIST-PL01_SC319	3072659415	0.46	6.64	4327344	0.02
AACN5KMM5-JR-PL01-B04_NIST-PL01_SC83	3073521019	0.49	7.29	2916896	0.02
AACN5KMM5-JR-PL01-E10_NIST-PL01_SC223	3078282525	0.56	7.44	3822018	0.02
AACN5KMM5-JR-PL01-H05_NIST-PL01_SC110	3087988650	0.86	6.85	3297914	0.02
AACN5KMM5-JR-PL02-A03_NIST-PL01_SC322	3099326840	0.82	7.75	3916940	0.02
AACN5KMM5-JR-PL01-E03_NIST-PL01_SC79	3111198282	0.71	8.26	2219258	0.02
AACN5KMM5-JR-PL01-A05_NIST-PL01_SC97	3112068660	0.8	7.6	2796344	0.02
AACN5KMM5-JR-PL01-A11_NIST-PL01_SC249	3114812843	0.86	7.24	3639736	0.02
AACN5KMM5-JR-PL02-E01_NIST-PL01_SC304	3122684249	0.66	6.83	4200650	0.02
AACN5KMM5-JR-PL01-B05_NIST-PL01_SC101	3124709033	0.94	7.36	2658340	0.02
AACN5KMM5-JR-PL01-G10_NIST-PL01_SC240	3127839618	0.61	7.27	3457676	0.02
AACN5KMM5-JR-PL01-F10_NIST-PL01_SC229	3128767787	0.39	7.06	3840234	0.02
AACN5KMM5-JR-PL01-A04_NIST-PL01_SC81	3129254102	0.35	7.74	3052800	0.02
AACN5KMM5-JR-PL01-E06_NIST-PL01_SC118	3135089022	0.98	8.1	2566658	0.03
AACN5KMM5-JR-PL01-H11_NIST-PL01_SC266	3138389843	0.53	7.44	3442900	0.02
AACN5KMM5-JR-PL01-B12_NIST-PL01_SC275	3139522313	0.45	7.56	3632756	0.02
AACN5KMM5-JR-PL01-F06_NIST-PL01_SC122	3140224011	0.6	7.57	3302924	0.02
AACN5KMM5-JR-PL01-E12_NIST-PL01_SC274	3146389318	0.45	7.07	3558274	0.02
AACN5KMM5-JR-PL01-H10_NIST-PL01_SC243	3146805154	0.67	7.06	4024056	0.02
AACN5KMM5-JR-PL01-F08_NIST-PL01_SC167	3147592952	0.52	7.87	3538458	0.02
AACN5KMM5-JR-PL01-D04_NIST-PL01_SC95	3148698390	0.69	7.44	3043502	0.02
AACN5KMM5-JR-PL01-B06_NIST-PL01_SC119	3150237524	0.62	7.55	2998820	0.02
AACN5KMM5-JR-PL01-F05_NIST-PL01_SC106	3150240850	0.41	7.09	2808074	0.02
AACN5KMM5-JR-PL01-A07_NIST-PL01_SC137	3154456548	0.25	7.63	2804912	0.02
AACN5KMM5-JR-PL01-D10_NIST-PL01_SC219	3163240770	0.35	6.96	3632270	0.02
AACN5KMM5-JR-PL01-D07_NIST-PL01_SC149	3164984111	0.7	7.47	3130318	0.02
AACN5KMM5-JR-PL01-G11_NIST-PL01_SC267	3167051085	0.28	7.87	3144302	0.02
AACN5KMM5-JR-PL01-G07_NIST-PL01_SC159	3168392803	0.33	7.96	2386598	0.02
AACN5KMM5-JR-PL02-D03_NIST-PL01_SC345	3172559864	0.39	6.9	4706414	0.02
AACN5KMM5-JR-PL01-E02_NIST-PL01_SC57	3173600279	0.59	7.66	2969244	0.02
AACN5KMM5-JR-PL01-D11_NIST-PL01_SC256	3175488640	0.92	7.23	4675300	0.02
AACN5KMM5-JR-PL01-C01_NIST-PL01_SC15	3175603520	0.54	7.77	2962976	0.02
AACN5KMM5-JR-PL01-B09_NIST-PL01_SC183	3177695606	1.12	7.53	3677262	0.02
AACN5KMM5-JR-PL01-H08_NIST-PL01_SC170	3177865149	1.06	7.33	2817818	0.02
AACN5KMM5-JR-PL02-D01_NIST-PL01_SC298	3192225255	0.34	6.57	4154144	0.02
AACN5KMM5-JR-PL02-F02_NIST-PL01_SC321	3193870776	0.68	6.72	4264610	0.02
AACN5KMM5-JR-PL02-B01_NIST-PL01_SC297	3196686112	0.42	7.38	3686920	0.02
AACN5KMM5-JR-PL01-B01_NIST-PL01_SC03	3197312017	0.44	7.12	2671402	0.02
AACN5KMM5-JR-PL01-H04_NIST-PL01_SC92	3201933673	0.32	6.81	2308296	0.02
AACN5KMM5-JR-PL01-H01_NIST-PL01_SC27	3203079068	0.23	6.81	2536574	0.02
AACN5KMM5-JR-PL01-F04_NIST-PL01_SC86	3203563050	0.28	7.59	3192288	0.02
AACN5KMM5-JR-PL02-H01_NIST-PL01_SC309	3204850690	0.76	6.58	4292082	0.02
AACN5KMM5-JR-PL01-E05_NIST-PL01_SC104	3206590374	0.56	7.05	2546002	0.02
AACN5KMM5-JR-PL02-G01_NIST-PL01_SC307	3207354810	0.76	7.42	3658034	0.02
AACN5KMM5-JR-PL01-F07_NIST-PL01_SC157	3211344675	0.34	7.47	2414034	0.02
AACN5KMM5-JR-PL01-C08_NIST-PL01_SC156	3213504013	0.67	7.49	3405106	0.02
AACN5KMM5-JR-PL01-A09_NIST-PL01_SC181	3213885133	1.39	6.7	3543418	0.02
AACN5KMM5-JR-PL01-C06_NIST-PL01_SC123	3217544369	0.44	7.76	2951014	0.02
AACN5KMM5-JR-PL01-C02_NIST-PL01_SC47	3219295164	0.81	6.96	3304972	0.02
AACN5KMM5-JR-PL02-F01_NIST-PL01_SC305	3221090803	0.39	7.42	3790210	0.02
AACN5KMM5-JR-PL01-E01_NIST-PL01_SC12	3224231631	0.94	6.91	3840972	0.02
AACN5KMM5-JR-PL01-F09_NIST-PL01_SC207	3230721281	0.48	6.97	3325558	0.02
AACN5KMM5-JR-PL01-C09_NIST-PL01_SC187	3231593404	1.06	7.03	3716126	0.02
AACN5KMM5-JR-PL01-C07_NIST-PL01_SC140	3233659050	0.52	7.52	2358690	0.02
AACN5KMM5-JR-PL01-B11_NIST-PL01_SC244	3239125024	0.47	7.13	3710294	0.02
AACN5KMM5-JR-PL02-C03_NIST-PL01_SC341	3241044432	0.44	7.45	4494302	0.02
AACN5KMM5-JR-PL01-G01_NIST-PL01_SC25	3244796827	0.56	7.4	2766178	0.02
AACN5KMM5-JR-PL01-D06_NIST-PL01_SC116	3247831312	0.4	7.4	3398656	0.02
AACN5KMM5-JR-PL01-H03_NIST-PL01_SC78	3251242803	0.52	7.09	2330458	0.02
AACN5KMM5-JR-PL01-C03_NIST-PL01_SC62	3252616033	0.65	7.26	2419834	0.02
AACN5KMM5-JR-PL02-E03_NIST-PL01_SC344	3253813704	0.48	6.86	4415682	0.02
AACN5KMM5-JR-PL02-B03_NIST-PL01_SC336	3255368392	0.56	7.19	3593104	0.02
AACN5KMM5-JR-PL01-A06_NIST-PL01_SC117	3257586859	0.52	7.16	2499346	0.02
AACN5KMM5-JR-PL01-A01_NIST-PL01_SC01	3257792661	0.78	7.85	2532120	0.03
AACN5KMM5-JR-PL02-G03_NIST-PL01_SC362	3261218941	0.62	7.01	3379960	0.02
AACN5KMM5-JR-PL01-A03_NIST-PL01_SC52	3263039438	0.62	7.95	2861948	0.02
AACN5KMM5-JR-PL01-E08_NIST-PL01_SC165	3266389766	0.38	7.48	3153598	0.02
AACN5KMM5-JR-PL01-G03_NIST-PL01_SC74	3271302257	0.62	7.08	2441890	0.02
AACN5KMM5-JR-PL02-E02_NIST-PL01_SC316	3278072627	0.47	6.34	3819846	0.02
AACN5KMM5-JR-PL01-F12_NIST-PL01_SC280	3285828526	0.44	7.5	3983816	0.02
AACN5KMM5-JR-PL01-B10_NIST-PL01_SC211	3288904077	1.22	6.76	3646470	0.02
AACN5KMM5-JR-PL01-F11_NIST-PL01_SC261	3291869039	0.91	6.96	4005760	0.02
AACN5KMM5-JR-PL01-H06_NIST-PL01_SC133	3292154500	0.61	7.43	2848192	0.02
AACN5KMM5-JR-PL01-A02_NIST-PL01_SC29	3296025289	0.4	7.13	2884092	0.02
AACN5KMM5-JR-PL02-H03_NIST-PL01_SC368	3297935077	0.46	7.15	3797274	0.02
AACN5KMM5-JR-PL02-C01_NIST-PL01_SC296	3298423108	0.3	6.51	3626438	0.02
AACN5KMM5-JR-PL02-A02_NIST-PL01_SC313	3299586865	0.27	6.6	3494892	0.02
AACN5KMM5-JR-PL02-A01_NIST-PL01_SC293	3301016621	1.13	7.01	3558548	0.02
AACN5KMM5-JR-PL01-G09_NIST-PL01_SC194	3349661848	0.38	7.82	2836224	0.02
AACN5KMM5-JR-PL02-C02_NIST-PL01_SC317	3356605519	0.46	6.35	4198680	0.02

### Sheet: Bioskryb Ultima QC
Run id	Sample	Run	BC reads	Aligned reads	% aligned reads	% BQ20 bases	% duplication	Mean Read length	Mean coverage	% chimeras	Mismatch error rate	Indel error rate
37104	NIST-PL01-SC52	037104-NIST-PL01-SC52-Z0017-CACGTGGCACATGAT	411904066	411549425	0.9991	0.9237	0.1723	268.57	30.33	0.0547	0.0059	0.005
37104	NIST-PL01-SC54	037104-NIST-PL01-SC54-Z0018-CATGCGTCCTGTGAT	384642663	384477657	0.9996	0.9266	0.1805	271.4	28.25	0.0508	0.0057	0.0048
37104	NIST-PL01-SC66	037104-NIST-PL01-SC66-Z0022-CGGAGTGCATGCATGAT	288611404	288416070	0.9993	0.9235	0.1453	271.28	22.13	0.0514	0.0057	0.005
37104	NIST-PL01-SC67	037104-NIST-PL01-SC67-Z0020-CTACATTGCACAGAT	261660588	261453729	0.9992	0.9259	0.1374	270.09	20.24	0.0558	0.0058	0.0048
37104	NIST-PL01-SC74	037104-NIST-PL01-SC74-Z0023-CATGGAGATACTGAT	212861641	212726994	0.9994	0.9274	0.1397	271.96	17.12	0.0451	0.0056	0.0048
37104	NIST-PL01-SC78	037104-NIST-PL01-SC78-Z0024-CTGAGCCTGTCAGAT	239683751	239554230	0.9995	0.9272	0.1186	266.37	19	0.0485	0.0056	0.0048
37104	NIST-PL01-SC79	037104-NIST-PL01-SC79-Z0021-CATAGCGAGCCAGAT	153088132	152947426	0.9991	0.9249	0.1068	272.53	12.26	0.0535	0.0057	0.0049
37104	NIST-PL01-SC81	037104-NIST-PL01-SC81-Z0025-CTCGAGATTGATGAT	267253045	267027096	0.9992	0.9286	0.1247	265.49	20.28	0.0558	0.0059	0.0047
37104	NIST-PL01-SC83	037104-NIST-PL01-SC83-Z0026-CATCCATCTCATCTGAT	305320364	305186745	0.9996	0.928	0.1502	266.43	22.7	0.0494	0.0056	0.0047
37104	NIST-PL01-SC84	037104-NIST-PL01-SC84-Z0029-CATATAGCAGGAGAT	269449988	269311526	0.9995	0.93	0.1362	268.45	20.27	0.0507	0.0057	0.0046
37104	NIST-PL01-SC85	037104-NIST-PL01-SC85-Z0027-CACTGTCAGCCAGAT	686028555	684913080	0.9984	0.9249	0.2048	263.62	47.61	0.0643	0.006	0.0048
37104	NIST-PL01-SC86	037104-NIST-PL01-SC86-Z0030-CATGTCTAAGATGAT	215214685	215042124	0.9992	0.926	0.1029	264.46	16.9	0.0544	0.0059	0.0048
37104	NIST-PL01-SC88	037104-NIST-PL01-SC88-Z0031-CATCGCAGCTGAATGAT	223201220	223009288	0.9991	0.9266	0.1122	264.76	17.48	0.0565	0.0059	0.0048
37104	NIST-PL01-SC92	037104-NIST-PL01-SC92-Z0032-CTCTGTATTGCAGAT	324289140	324161031	0.9996	0.9288	0.1563	264.46	23.79	0.0474	0.0057	0.0047
37104	NIST-PL01-SC95	037104-NIST-PL01-SC95-Z0028-CAGACTTGCTGCGAT	345964346	345727906	0.9993	0.9271	0.1692	266.26	25.3	0.0527	0.0057	0.0047
37105	NIST-PL01-SC100	037105-NIST-PL01-SC100-Z0036-CAGAAGCTGCATGAGAT	316710562	316456399	0.9992	0.9298	0.1607	269.87	23.76	0.0543	0.0055	0.0046
37105	NIST-PL01-SC101	037105-NIST-PL01-SC101-Z0034-CTGTGAATATGCGAT	291470512	291308190	0.9994	0.933	0.1402	270.56	22.67	0.0509	0.0053	0.0044
37105	NIST-PL01-SC103	037105-NIST-PL01-SC103-Z0035-CTGAATGATCTCGAT	195337008	195210271	0.9994	0.9304	0.1233	271.02	14.75	0.0518	0.0054	0.0046
37105	NIST-PL01-SC104	037105-NIST-PL01-SC104-Z0037-CTAGATTGCGCAGAT	312375223	312249403	0.9996	0.9316	0.1639	272.49	23.75	0.0472	0.0053	0.0045
37105	NIST-PL01-SC106	037105-NIST-PL01-SC106-Z0038-CGCATCCTCACAGAT	292002043	291850760	0.9995	0.9282	0.1449	272.04	22.69	0.0483	0.0054	0.0047
37105	NIST-PL01-SC108	037105-NIST-PL01-SC108-Z0039-CACAACATATCAGAT	229248183	229066520	0.9992	0.9299	0.1324	271.43	17.78	0.0536	0.0055	0.0046
37105	NIST-PL01-SC110	037105-NIST-PL01-SC110-Z0040-CATCCTGCATCGCAGAT	277509507	277383254	0.9995	0.9327	0.1373	265.07	21.22	0.0488	0.0054	0.0044
37105	NIST-PL01-SC116	037105-NIST-PL01-SC116-Z0044-CAATGTGTGCTAGAT	304200789	304066245	0.9996	0.9308	0.1311	270.24	23.99	0.0491	0.0056	0.0045
37105	NIST-PL01-SC117	037105-NIST-PL01-SC117-Z0041-CACATCAGCTCAATGAT	254050486	253939053	0.9996	0.9301	0.1168	267.87	19.64	0.0483	0.0056	0.0046
37105	NIST-PL01-SC118	037105-NIST-PL01-SC118-Z0045-CTCAGCCTCATGCTGAT	277109776	276922152	0.9993	0.9279	0.1427	272.28	21.14	0.0543	0.0056	0.0047
37105	NIST-PL01-SC119	037105-NIST-PL01-SC119-Z0042-CATGCATATAATGCGAT	327452453	327279503	0.9995	0.9324	0.1394	270.81	25.98	0.0511	0.0055	0.0044
37105	NIST-PL01-SC122	037105-NIST-PL01-SC122-Z0046-CTCTCGCATGCAATGAT	311463941	311138763	0.999	0.9315	0.1397	267.68	23.75	0.0534	0.0056	0.0045
37105	NIST-PL01-SC123	037105-NIST-PL01-SC123-Z0043-CTCAATGCATCAGCGAT	334011352	333779007	0.9993	0.9306	0.1508	270.2	25.13	0.0528	0.0056	0.0045
37105	NIST-PL01-SC129	037105-NIST-PL01-SC129-Z0047-CTAGCAGCCAGCGAT	249053803	248935993	0.9995	0.9323	0.1271	272.16	19.32	0.0509	0.0055	0.0044
37105	NIST-PL01-SC133	037105-NIST-PL01-SC133-Z0048-CTGCCAGACTGTGAT	258648569	258516323	0.9995	0.9308	0.1083	265.51	20.54	0.0505	0.0056	0.0045
37105	NIST-PL01-SC97	037105-NIST-PL01-SC97-Z0033-CATCATCGATTCGAT	309631048	309426159	0.9993	0.9319	0.1336	268.03	23.69	0.0537	0.0056	0.0044
37113	NIST-PL01-SC01	037113-NIST-PL01-SC01-Z0001-CAGCTCGAATGCGAT	245527063	245314929	0.9991	0.9284	0.129	264.65	18.6	0.0554	0.0059	0.0047
37113	NIST-PL01-SC02	037113-NIST-PL01-SC02-Z0004-CTGTGTAGGCATGAT	330744867	330557493	0.9994	0.9286	0.1345	266.9	24.97	0.0511	0.0058	0.0047
37113	NIST-PL01-SC03	037113-NIST-PL01-SC03-Z0002-CATGTGCAGCCATCGAT	353599306	353468210	0.9996	0.93	0.1466	266.9	27.03	0.0469	0.0055	0.0046
37113	NIST-PL01-SC12	037113-NIST-PL01-SC12-Z0005-CATGTATCCTCTGAT	286265451	286139024	0.9996	0.9303	0.1297	266.63	22.21	0.0485	0.0056	0.0046
37113	NIST-PL01-SC15	037113-NIST-PL01-SC15-Z0003-CATCACACATGAATGAT	294781687	294568117	0.9993	0.9295	0.1898	267.14	20.84	0.0534	0.0057	0.0046
37113	NIST-PL01-SC23	037113-NIST-PL01-SC23-Z0006-CATATAGCCTATGAT	228578187	228457899	0.9995	0.9319	0.1138	263.05	17.65	0.0503	0.0055	0.0045
37113	NIST-PL01-SC25	037113-NIST-PL01-SC25-Z0007-CGATTCATGCTCGAT	299303287	299079874	0.9993	0.9282	0.1318	265.52	22.77	0.0527	0.0058	0.0047
37113	NIST-PL01-SC27	037113-NIST-PL01-SC27-Z0008-CACATCCTGCATGTGAT	154882851	154811201	0.9995	0.9305	0.0957	263.34	12.11	0.0477	0.0057	0.0046
37113	NIST-PL01-SC29	037113-NIST-PL01-SC29-Z0009-CGCGCATCCTGCATGAT	300194939	300053024	0.9995	0.9294	0.1443	266.97	23.63	0.0481	0.0057	0.0047
37113	NIST-PL01-SC33	037113-NIST-PL01-SC33-Z0010-CACTGCACGAATGAT	396734531	396507092	0.9994	0.9303	0.1599	266.67	30.59	0.0516	0.0056	0.0046
37113	NIST-PL01-SC47	037113-NIST-PL01-SC47-Z0011-CACGCACTGCCAGAT	272303611	272211334	0.9997	0.9309	0.1469	269.83	21.17	0.0455	0.0055	0.0046
37113	NIST-PL01-SC50	037113-NIST-PL01-SC50-Z0016-CATCCTGTGCGCATGAT	182731651	182575146	0.9991	0.9316	0.104	257.08	13.85	0.0551	0.0059	0.0045
37113	NIST-PL01-SC53	037113-NIST-PL01-SC53-Z0012-CTGCCATAGCACGAT	307051113	306855127	0.9994	0.9277	0.1492	268.78	24.42	0.0517	0.0055	0.0048
37113	NIST-PL01-SC57	037113-NIST-PL01-SC57-Z0013-CAGTTGTGCTGTGAT	291651909	291437745	0.9993	0.9309	0.131	263.46	22.23	0.0527	0.0057	0.0046
37113	NIST-PL01-SC59	037113-NIST-PL01-SC59-Z0014-CATGGCGCGATCATGAT	268542375	268403286	0.9995	0.9291	0.1296	264.48	20.49	0.0484	0.0056	0.0046
37113	NIST-PL01-SC63	037113-NIST-PL01-SC63-Z0015-CTTAGATATCATGAT	255116137	254912910	0.9992	0.9299	0.1347	264.26	19.22	0.0542	0.0058	0.0046
37144	NIST-PL01-SC136	037144-NIST-PL01-SC136-Z0050-CACATGGCAGCACAGAT	358221271	358027103	0.9995	0.9176	0.1771	272	26.23	0.0503	0.0058	0.0054
37144	NIST-PL01-SC137	037144-NIST-PL01-SC137-Z0049-CGCACTGCTCCTGAT	218528596	218245835	0.9987	0.915	0.1195	271.5	17.19	0.0525	0.006	0.0055
37144	NIST-PL01-SC140	037144-NIST-PL01-SC140-Z0051-CACTTGCAGATCGAT	294569942	294430283	0.9995	0.9141	0.141	275.24	22.84	0.0467	0.0058	0.0056
37144	NIST-PL01-SC146	037144-NIST-PL01-SC146-Z0056-CTTATGCTATCAGAT	473708823	473444716	0.9994	0.9184	0.1776	269.21	35.94	0.0517	0.006	0.0054
37144	NIST-PL01-SC149	037144-NIST-PL01-SC149-Z0052-CTATGCCACAGCATGAT	204268580	204142222	0.9994	0.9148	0.1193	275.42	16.2	0.0488	0.0059	0.0056
37144	NIST-PL01-SC150	037144-NIST-PL01-SC150-Z0057-CAATGCGTGCTGCAGAT	300806890	300661351	0.9995	0.9204	0.1397	269.46	23.55	0.0507	0.0057	0.0052
37144	NIST-PL01-SC152	037144-NIST-PL01-SC152-Z0058-CATCTCAGTGCAATGAT	377947183	377743387	0.9995	0.9185	0.151	270.36	29.09	0.0503	0.0058	0.0054
37144	NIST-PL01-SC153	037144-NIST-PL01-SC153-Z0053-CAACATCAGCATGAGAT	472994863	472600357	0.9992	0.9153	0.187	274.28	34.49	0.0543	0.006	0.0055
37144	NIST-PL01-SC156	037144-NIST-PL01-SC156-Z0059-CATGTGCTTCGCATGAT	302638531	302456362	0.9994	0.9113	0.1437	272.23	24.49	0.0496	0.0059	0.0057
37144	NIST-PL01-SC157	037144-NIST-PL01-SC157-Z0054-CTGCAGTGATTCATGAT	282189026	282104796	0.9997	0.9147	0.1345	276.33	23.23	0.0456	0.0057	0.0056
37144	NIST-PL01-SC159	037144-NIST-PL01-SC159-Z0055-CAGCACCTGCATCAGAT	325322924	325062245	0.9992	0.9151	0.1422	273.1	24.95	0.0526	0.0059	0.0056
37144	NIST-PL01-SC161	037144-NIST-PL01-SC161-Z0060-CATGAGTGCAGCCAGAT	359478884	359235206	0.9993	0.9198	0.145	269.06	27.11	0.053	0.0056	0.0052
37144	NIST-PL01-SC164	037144-NIST-PL01-SC164-Z0063-CACACTTGATGCGAT	247625981	247413215	0.9991	0.9172	0.1183	271.66	19.32	0.0571	0.006	0.0054
37144	NIST-PL01-SC165	037144-NIST-PL01-SC165-Z0061-CTCAAGCATGTGCTGAT	337542786	337370439	0.9995	0.9174	0.1392	273.59	25.98	0.0488	0.0059	0.0054
37144	NIST-PL01-SC167	037144-NIST-PL01-SC167-Z0062-CACAGTCAATGTGAT	271520094	271331649	0.9993	0.9189	0.1235	272.48	21.15	0.0523	0.0058	0.0054
37144	NIST-PL01-SC170	037144-NIST-PL01-SC170-Z0064-CATAGAGCCTCAGAT	292996747	292820504	0.9994	0.9207	0.1387	268.83	21.99	0.0513	0.0059	0.0052
37886	NIST-PL01-SC322	037886-NIST-PL01-SC322-Z0113-CAGTTCATCTGTGAT	499907596	499629124	0.9994	0.9359	0.1873	262.4	35.62	0.0504	0.0052	0.004
37886	NIST-PL01-SC336	037886-NIST-PL01-SC336-Z0114-CAACATACATCAGAT	560312013	560061739	0.9996	0.9372	0.2061	263.32	40.93	0.0463	0.0051	0.0039
37886	NIST-PL01-SC341	037886-NIST-PL01-SC341-Z0115-CGGCTAGATGCAGAT	514117845	513679076	0.9991	0.9337	0.1895	262.36	38.07	0.0529	0.0054	0.0041
37886	NIST-PL01-SC344	037886-NIST-PL01-SC344-Z0117-CTGCCGAGCAGCATGAT	541645244	541439023	0.9996	0.9363	0.1896	263.63	39.06	0.0463	0.0051	0.004
37886	NIST-PL01-SC345	037886-NIST-PL01-SC345-Z0116-CAGTTATGTGCTGAT	537327480	537056988	0.9995	0.9356	0.1943	262.18	38.82	0.0487	0.005	0.004
37886	NIST-PL01-SC361	037886-NIST-PL01-SC361-Z0118-CTGCCTCAGATCATGAT	494121380	493893833	0.9995	0.9331	0.1966	263.65	34.13	0.049	0.0051	0.0042
37886	NIST-PL01-SC362	037886-NIST-PL01-SC362-Z0119-CTGATCAGTGGCGAT	539515023	539331634	0.9997	0.9344	0.2018	261.77	37.86	0.0463	0.005	0.0041
37886	NIST-PL01-SC368	037886-NIST-PL01-SC368-Z0120-CTGCTGCGGAGCATGAT	438972074	438735061	0.9995	0.9361	0.1682	259.64	31.39	0.0484	0.0052	0.004
37976	NIST-PL01-SC181	037976-NIST-PL01-SC181-Z0065-CTTGTGTCATGAGAT	355314941	355179127	0.9996	0.9438	0.1746	271.42	26.27	0.0487	0.0051	0.0037
37976	NIST-PL01-SC182	037976-NIST-PL01-SC182-Z0069-CATCACTGCAACGAT	371349438	371145659	0.9995	0.9407	0.1587	275	28.58	0.0507	0.0051	0.0038
37976	NIST-PL01-SC183	037976-NIST-PL01-SC183-Z0066-CAATGCACTCGAGAT	348305234	348086324	0.9994	0.9435	0.1579	271.62	26.22	0.0542	0.0051	0.0037
37976	NIST-PL01-SC187	037976-NIST-PL01-SC187-Z0067-CTTATGAGCGCTGAT	387885092	387688964	0.9995	0.9427	0.1897	273.88	28.85	0.0491	0.0049	0.0037
37976	NIST-PL01-SC191	037976-NIST-PL01-SC191-Z0068-CGTCATTGCACAGAT	385817938	385476933	0.9991	0.9435	0.1726	265.08	27.85	0.0589	0.0053	0.0037
37976	NIST-PL01-SC194	037976-NIST-PL01-SC194-Z0071-CGTGCGCAAGCAGAT	261739836	261603070	0.9995	0.9423	0.1251	278.96	21.24	0.0491	0.005	0.0038
37976	NIST-PL01-SC196	037976-NIST-PL01-SC196-Z0072-CTATCTCATAATGAT	278206407	278073797	0.9995	0.9409	0.1329	272.95	22.93	0.0526	0.0049	0.0038
37976	NIST-PL01-SC200	037976-NIST-PL01-SC200-Z0073-CATGGCTATGCACTGAT	365733015	365539928	0.9995	0.9445	0.1345	263.45	28.19	0.0506	0.0051	0.0036
37976	NIST-PL01-SC207	037976-NIST-PL01-SC207-Z0070-CTTGCATGCGATGCGAT	250482675	250390950	0.9996	0.9433	0.1418	271.58	19.06	0.0483	0.0051	0.0037
37976	NIST-PL01-SC211	037976-NIST-PL01-SC211-Z0074-CTATGAATGAGCGAT	334547689	334427101	0.9996	0.9463	0.1339	265.61	25.27	0.0487	0.0052	0.0035
37976	NIST-PL01-SC217	037976-NIST-PL01-SC217-Z0075-CTATGCACCATCGAT	328835204	328618604	0.9993	0.9423	0.1487	267.54	26.11	0.0539	0.0052	0.0037
37976	NIST-PL01-SC219	037976-NIST-PL01-SC219-Z0076-CACAATGTGCGCGAT	312205091	312047750	0.9995	0.9446	0.1277	269.84	24.23	0.0489	0.005	0.0037
37976	NIST-PL01-SC223	037976-NIST-PL01-SC223-Z0077-CAATGACTATCTGAT	286715343	286539589	0.9994	0.9428	0.1366	271.77	22.24	0.0531	0.0051	0.0037
37976	NIST-PL01-SC229	037976-NIST-PL01-SC229-Z0078-CAGCCGCTGCTCGAT	274996409	274883195	0.9996	0.9422	0.1208	270.71	21.79	0.0498	0.0052	0.0038
37976	NIST-PL01-SC240	037976-NIST-PL01-SC240-Z0079-CGCGCGCAGAATGAT	271971866	271871743	0.9996	0.9454	0.1295	272.77	21.11	0.0491	0.005	0.0036
37976	NIST-PL01-SC243	037976-NIST-PL01-SC243-Z0080-CAGCCTCAGCGTGAT	275789305	275654406	0.9995	0.9426	0.1251	267.94	21.24	0.0514	0.0053	0.0038
37978	NIST-PL01-SC293	037978-NIST-PL01-SC293-Z0097-CAGTCAGTTGCAGAT	289411950	289289604	0.9996	0.9334	0.1404	264.76	21.99	0.0474	0.0052	0.0043
37978	NIST-PL01-SC296	037978-NIST-PL01-SC296-Z0099-CTCATCTGCGCAATGAT	317824098	317686343	0.9996	0.9295	0.1474	267.5	24.05	0.0454	0.0054	0.0044
37978	NIST-PL01-SC297	037978-NIST-PL01-SC297-Z0098-CAACAGATGTATGAT	317188811	317041284	0.9995	0.9309	0.1431	267.56	25.11	0.0497	0.0054	0.0044
37978	NIST-PL01-SC298	037978-NIST-PL01-SC298-Z0100-CGGATCATGCGTGAT	295886220	295784120	0.9997	0.9319	0.1411	267.29	22.32	0.0467	0.0053	0.0043
37978	NIST-PL01-SC304	037978-NIST-PL01-SC304-Z0101-CTATTGCATGCTCTGAT	266298503	266173353	0.9995	0.9282	0.1293	266.59	21.3	0.0479	0.0053	0.0045
37978	NIST-PL01-SC305	037978-NIST-PL01-SC305-Z0102-CTACCTGATGCAGAT	242279990	242118839	0.9993	0.9308	0.125	264.6	18.68	0.0523	0.0055	0.0044
37978	NIST-PL01-SC307	037978-NIST-PL01-SC307-Z0103-CATATAATCACAGAT	248242116	248055825	0.9992	0.9313	0.1259	265.78	19.09	0.0512	0.0053	0.0043
37978	NIST-PL01-SC309	037978-NIST-PL01-SC309-Z0104-CATGCAGCGCTAATGAT	240432641	240358319	0.9997	0.934	0.1165	260.3	18.25	0.0456	0.0054	0.0042
37978	NIST-PL01-SC313	037978-NIST-PL01-SC313-Z0105-CATGGCGCAGTGCTGAT	321460687	321274963	0.9994	0.9333	0.1365	261.91	24.71	0.0443	0.0052	0.0042
37978	NIST-PL01-SC315	037978-NIST-PL01-SC315-Z0106-CTGAGAATGTGTGAT	334195851	334051474	0.9996	0.9324	0.1456	264.68	25.56	0.0479	0.0052	0.0043
37978	NIST-PL01-SC316	037978-NIST-PL01-SC316-Z0109-CAATCTGCATACGAT	335700304	335588636	0.9997	0.933	0.1409	263.8	25.31	0.046	0.0053	0.0042
37978	NIST-PL01-SC317	037978-NIST-PL01-SC317-Z0107-CATGCATGGTACGAT	328152853	328063666	0.9997	0.9309	0.1448	265.3	25.3	0.0443	0.0052	0.0044
37978	NIST-PL01-SC319	037978-NIST-PL01-SC319-Z0108-CATGCATGCGAGGAGAT	333836564	333714511	0.9996	0.9332	0.142	263.5	25.09	0.048	0.0052	0.0042
37978	NIST-PL01-SC321	037978-NIST-PL01-SC321-Z0110-CAGCATGAGCGCCAGAT	308558535	308445960	0.9996	0.9343	0.1369	262.33	22.93	0.049	0.0053	0.0042
37978	NIST-PL01-SC323	037978-NIST-PL01-SC323-Z0111-CTTATCTGATCTGAT	657207020	656683971	0.9992	0.9314	0.2057	260.48	44.73	0.053	0.0056	0.0043
37978	NIST-PL01-SC335	037978-NIST-PL01-SC335-Z0112-CATCCAGCGCATGTGAT	371442921	371268387	0.9995	0.9349	0.1545	256.79	27.33	0.0491	0.0053	0.0041
37998	NIST-PL01-SC244	037998-NIST-PL01-SC244-Z0082-CTCTGCTGTGCAATGAT	275192708	275057558	0.9995	0.9439	0.1121	263.59	21.09	0.0498	0.0052	0.0036
37998	NIST-PL01-SC249	037998-NIST-PL01-SC249-Z0081-CTTGATCATACAGAT	364261856	364052282	0.9994	0.9464	0.1523	265.12	28.04	0.0525	0.005	0.0035
37998	NIST-PL01-SC250	037998-NIST-PL01-SC250-Z0083-CAGTGTATTGCTGAT	264556844	264440781	0.9996	0.9443	0.1757	273.31	19.61	0.0506	0.0048	0.0036
37998	NIST-PL01-SC256	037998-NIST-PL01-SC256-Z0084-CTGTGCATCTGCCTGAT	267770030	267622042	0.9994	0.9454	0.1298	268.17	20.85	0.0526	0.005	0.0035
37998	NIST-PL01-SC257	037998-NIST-PL01-SC257-Z0085-CTCTATGTTGCTGAT	347009037	346778216	0.9993	0.9415	0.1507	271.81	27.3	0.0544	0.0051	0.0038
37998	NIST-PL01-SC261	037998-NIST-PL01-SC261-Z0086-CAACTATCTGCAGAT	240966039	240874343	0.9996	0.9449	0.1127	268.7	19.21	0.0481	0.0049	0.0036
37998	NIST-PL01-SC266	037998-NIST-PL01-SC266-Z0088-CTATCATCCAGTGAT	229192730	229059211	0.9994	0.9419	0.1271	274.86	19.18	0.0521	0.0048	0.0037
37998	NIST-PL01-SC267	037998-NIST-PL01-SC267-Z0087-CAGATCTCATGAATGAT	227121842	226908318	0.9991	0.9404	0.1076	271.06	18.13	0.0545	0.0052	0.0038
37998	NIST-PL01-SC268	037998-NIST-PL01-SC268-Z0089-CTGCTACAAGCAGAT	387576511	387442888	0.9997	0.9487	0.1401	261.61	28.51	0.0497	0.0051	0.0034
37998	NIST-PL01-SC274	037998-NIST-PL01-SC274-Z0093-CAATGACAGCTCGAT	284578687	284445112	0.9995	0.9437	0.1046	266.96	22.75	0.0493	0.005	0.0036
37998	NIST-PL01-SC275	037998-NIST-PL01-SC275-Z0090-CAATATGCACGTGAT	358337259	358068728	0.9993	0.9453	0.1369	266.05	27.23	0.0547	0.0052	0.0035
37998	NIST-PL01-SC277	037998-NIST-PL01-SC277-Z0091-CACTTCTGCGATGAT	314133726	313936447	0.9994	0.9423	0.1281	268.48	25.66	0.0515	0.005	0.0037
37998	NIST-PL01-SC279	037998-NIST-PL01-SC279-Z0092-CAAGCATATCTAGAT	315101909	314934005	0.9995	0.9464	0.1285	263.65	23.58	0.0506	0.0052	0.0035
37998	NIST-PL01-SC280	037998-NIST-PL01-SC280-Z0094-CTGATGAGCTTGATGAT	275945178	275745897	0.9993	0.9443	0.1118	263.03	21.19	0.0533	0.0053	0.0036
37998	NIST-PL01-SC288	037998-NIST-PL01-SC288-Z0095-CATATGACCTGAGAT	294370622	294229495	0.9995	0.946	0.1266	266.12	23.11	0.0498	0.0049	0.0035
37998	NIST-PL01-SC289	037998-NIST-PL01-SC289-Z0096-CAGCCGATATCAGAT	304632148	304317232	0.999	0.9451	0.1343	262.15	22.76	0.058	0.0053	0.0036

### Sheet: Arima Deep QC
Metric	HG008-T	HG008-N-D
Raw_pairs	1011522089	1032221418
Mapped_SE_reads	1812165572	1853333624
%_Mapped_SE_reads	89.6	89.8
%_Truncated	11.9	10.5
Duplicated_pairs	145116736	164004938
%_Duplicated_pairs	21.4	23.4
Unique_valid_pairs	361115172	249572427
%_Unique_valid_pairs	53.4	35.7
Intra_pairs	429831040	353912062
%_Intra_pairs	89	83.9
Intra_ge_15kb_pairs	221690921	135069643
%_Intra_ge_15kb_pairs	45.9	32
Inter_pairs	52969967	68145649
%_Inter_pairs	11	16.1
Invalid_pairs	170586166	285832895
%_Invalid_pairs	25.2	40.9
Same_circularised_pairs	220090	149203
%_Same_circularised_pairs	0	0
Same_dangling_ends_pairs	3724345	6201802
%_Same_dangling_ends_pairs	0.6	0.9
Same_fragment_internal_pairs	9011482	22745738
%_Same_fragment_internal_pairs	1.3	3.3
Re_ligation_pairs	27166041	56291342
%_Re_ligation_pairs	4	8
Contiguous_sequence_pairs	85362761	168053775
%_Contiguous_sequence_pairs	12.6	24
Wrong_size_pairs	45101447	32391035
%_Wrong_size_pairs	6.7	4.6
Mean_lib_length	506	455
Lcis_trans_ratio	4.2	2

### Sheet: Dovetail QC
Sample	# Reads	% Mapped	% Dupes	%Cis	% Trans	% Long Range	Coverage
HG008-T pooled library	777268506	95.3	22.6	84.7	15.3	59.9	55.3x
HG008-T library LP6J	195155364	95.3	18.8	84.3	15.7	60	NA
HG008-T library LP6K	154042698	95.3	26.9	86.8	13.2	62.8	NA
HG008-T library LP6L	221288507	95.3	17.7	84	16	59.2	NA
HG008-T library LP6M	199781937	95.2	17.4	84.4	15.6	58.8	NA
